# The intrinsically disordered AR2 domain of RNase E binds mRNA translation initiation regions

**DOI:** 10.64898/2026.08.11.744331

**Authors:** Daniel G. Mediati, Saleh Alquethamy, Christopher Jin, Jai J. Tree

## Abstract

Intrinsically disordered regions are widespread in RNA-processing machines. In *Escherichia coli*, RNase E uses its intrinsically disordered C-terminal domain (CTD) to recruit RNAs to the N-terminal catalytic domain, including mRNAs targeted by regulatory small RNAs (sRNAs), but the basis of substrate recognition and specificity is unclear. We engineered a protease-cleavable RNase E and used split-CRAC to isolate RNAs crosslinked to the AR2 sub-domain of the intrinsically disordered CTD fragment. AR2 preferentially engaged mRNAs and was depleted of sRNAs and sRNA-containing hybrids, supporting recognition of the mRNA. AR2 contacts concentrated on accessible A-rich motifs surrounding ribosome-binding sites and start codons, and purified AR2 recognised this motif *in vitro*. AR2 also contacted an AUAA motif in the *rne* translation-initiation region, and AR2 deletion increased RNase E abundance implicating this interaction in autoregulation. These findings define a relatively short AR2-binding motif and are consistent with CTD interactions with the 30S subunit that may provide additional specificity for a subset of mRNA translation initiation regions.

**SIGNIFICANCE STATEMENT:** Most RNA turnover in bacterial cells is carried out by the RNA degradosome, yet how this molecular machine checks and selects RNAs for degradation remains incompletely understood. We show that an intrinsically disordered region of the degradosome enzyme RNase E, termed AR2, preferentially binds A-rich sequences near sites of translation initiation. Through recognition of this shared sequence feature in a common functional context, AR2 may help the degradosome recognise messenger RNAs as a functional class. AR2 also contributes to feedback control of RNase E expression by recognising its own messenger RNA.
