## Supplementary Tables for "The intrinsically disordered AR2 domain of RNase E binds mRNA translation initiation regions"

### Sheet: Supp Table 1 - Strains
Serotype	Sub-strain	Genotype	Description	Reference
Escherichia coli str. K-12	DH5⍺	wild-type	Cloning strain	Taylor et al. 1993
Escherichia coli str. K-12	MG1655	wild-type	Reference K-12 strain	Blattner et al. 1997
Escherichia coli str. K-12	MG1655	pCas	Intermediate cloning strain containing the pCas construct	This study
Escherichia coli str. K-12	MG1655	RNase E-HTF	Chromosomal Cas9 tagging of full-length RNase E with His6-TEV-FLAG	This study
Escherichia coli str. K-12	MG1655	AR2-HTF	Chromosomal Cas9 insertion of an internal TEV site to separate the AR2 microdomain	This study
Escherichia coli str. K-12	MG1655	∆AR2	Chromsomal deletion of AR2 domain from rne	This study

### Sheet: Supp Table 2 - Plasmids
Plasmid	Description	Oligonucleotides used for construction (5' - 3')	Reference
pCas9	Temperature-sensitive Cas9 production	-	Jiang et al. 2015
pTarget	sgRNA-directed insertion DNA donor	-	Jiang et al. 2015
pTarget::sgRNA-rne-HTF	sgRNA-directed Cas9 cleavage of RNase E for insertion of the HTF tag	sgRNA.rne-HTF: TGAGCTAATTATTACTCAACGTTTTAGAGCTAGAAATAGC pTarget_5'P: /Phos/ACTAGTATTATACCTAGGACTGAG	This study
pTarget::sgRNA-AR2-HTF	sgRNA-directed Cas9 cleavage of RNase E for insertion of an internal TEV and deletion of AR2	sgRNA.AR2-HTF: GCGACAGTTTCTTCAACCACGTTTTAGAGCTAGAAATAGC pTarget_5'P: /Phos/ACTAGTATTATACCTAGGACTGAG	This study

### Sheet: Supp Table 3 - Oligonucleotides
Primer	Sequence (5' to 3')	Purpose
pTarget.screen	TTCTCCTTACGCATCTGTGC	Verify cloned insert by Sanger sequencing
rne-HTF.For	GTTGTTAGCGCGCCAGTTGTTGA	Amplification of HTF and 500-nt upstream from EHEC Sakai RNase E-HTF (Tree et al.)
rne-HTF.Rev	AAACAACAGGTCGATGCTTCGCG	Amplification of HTF and 500-nt downstream from EHEC Sakai RNase E-HTF (Tree et al.)
AR2-HTF.TEV.For	GGGAAGCTTCGAAAGCAGAAGCGAAACCG	Amplification of synthesised gBlock "AR2-HTF.TEV"
AR2-HTF.TEV.Rev	AAACTCGAGTCAACCACTTCCGGTTGCG	Amplification of synthesised gBlock "AR2-HTF.TEV"
AR2-deletion.For	GGGAAGCTTTTCGGCGCACTGAAAGCG	Amplification of synthesised gBlock "AR2-deletion"
AR2-deletion.Rev	GCGCTCGAGTTCGACCGCAGCTACCGTT	Amplification of synthesised gBlock "AR2-deletion"
chrAR2.screen.For	ACAACCTGGGCTGTTGAG	PCR screening the AR2 region of RNase E
chrAR2.screen.Rev	TATGCTCAACGGTGACCTC	PCR screening the AR2 region of RNase E
P5_rev	AATGATACGGCGACCACCGAGATCTACACTCTTTCCCTACACGACGCTCTTCCGATCT	CLASH cDNA library preparation
P7_BC1	CAAGCAGAAGACGGCATACGAGATCGTGATGTGACTGGAGTTCAGACGTGTGCTCTTCCGATCT	Unique 3' barcoded oligo for multiplex cDNA library preparation
P7_BC2	CAAGCAGAAGACGGCATACGAGATACATCGGTGACTGGAGTTCAGACGTGTGCTCTTCCGATCT	Unique 3' barcoded oligo for multiplex cDNA library preparation
P7_BC3	CAAGCAGAAGACGGCATACGAGATGCCTAAGTGACTGGAGTTCAGACGTGTGCTCTTCCGATCT	Unique 3' barcoded oligo for multiplex cDNA library preparation
P7_BC4	CAAGCAGAAGACGGCATACGAGATTGGTCAGTGACTGGAGTTCAGACGTGTGCTCTTCCGATCT	Unique 3' barcoded oligo for multiplex cDNA library preparation
P7_BC5	CAAGCAGAAGACGGCATACGAGATCACTGTGTGACTGGAGTTCAGACGTGTGCTCTTCCGATCT	Unique 3' barcoded oligo for multiplex cDNA library preparation
P7_BC6	CAAGCAGAAGACGGCATACGAGATATTGGCGTGACTGGAGTTCAGACGTGTGCTCTTCCGATCT	Unique 3' barcoded oligo for multiplex cDNA library preparation
L5Ba	/invddT/ACACrGrArCrGrCrUrCrUrUrCrCrGrArUrCrUrNrNrNrArGrArGrCrN/OH/	Unique 5' barcoded linker for multiplex library preparation
L5Bb	/invddT/ACACrGrArCrGrCrUrCrUrUrCrCrGrArUrCrUrNrNrNrGrUrGrArGrCrN/OH/	Unique 5' barcoded linker for multiplex library preparation
L5Bc	/invddT/ACACrGrArCrGrCrUrCrUrUrCrCrGrArUrCrUrNrNrNrCrArCrUrArGrCrN/OH/	Unique 5' barcoded linker for multiplex library preparation
T7_lpp.F	GGATCCTAATACGACTCACTATAGGGAGAGGA GCTACATGGAGATTAACTCAATC	lpp IVT primers
lpp.R	GTACCAGTTTAGTAGCTTTc	lpp IVT primers
lpp.R_5G	GTACCAGTTTAGTAGCTTTccccccTAATACC	lpp 5G mutant IVT primer
Synthesised DNA (gBlock)	Sequence (5' to 3')	Purpose
AR2-HTF.TEV	CGAAAGCAGAAGCGAAACCGGAACGTCAACAGGATCGTCGCAAGCCTCGTCAGAACAACCGCCGTGACCGTAATGAGCGCCGCGACACCCGTAGTGAACGTACTGAAGGCAGCGATAATCGCGAAGAAAACCGTCGTAATCGTCGCCAGGCACAGCAGCAGACTGCCGAGACGCGTGAGAGCCGTCAGCAGGCTGAGGTAACGGAAAAAGCGCGTACCGCCGACGAGCAGCAAGCGCCGCGTCGTGAACGTAGCCGCCGCCGTAATGATGATAAACGTCAGGCGCAACAAGAAGCGAAGGCGCTGAATGTTGAAGAGCAATCTGTTCAGGAAACCGAACAGGAAGAACGTGTACGTCCGGTTCAGCCGCGTCGTAAACAGCGTCAGCTCAATCAGAAAG…	Synthesis of the TEV protease cleavage site and homology arms
AR2-deletion	TTCGGCGCACTGAAAGCGCTGTTCAGCGGTGGTGAAGAAACCAAACCGACCGAGCAACCAGCACCGAAAGCAGAAGCGAAACCGGAACGTCAACAGGATCGTCGCAAGCCTCGTCAGAACAACCGCCGTGACCGTAATGAGCGCCGCGACACCCGTAGTGAACGTACTGAAGGCAGCGATAATCGCGAAGAAAACCGTCGTAATCGTCGCCAGGCACAGCAGCAGACTGCCGAGACGCGTGAGAGCCGTCAGCAGGCTGAGGTAACGGAAAAAGCGCGTACCGCCGACGAGCAGCAAGCGCCGCGTCGTGAACGTAGCCGCCGCCGTAATGATGATAAACGTCAGGCGCAACAAGAAGCGAAGGCGCTGAATGTTGAAGAGCAATCTGTTCAGGAAACC…	Synthesis of the AR2 deletion region and homology arms
